# *k*-mer-based GWAS enhances the discovery of causal variants and candidate genes in soybean

**DOI:** 10.1101/2023.03.28.534607

**Authors:** Marc-André Lemay, Maxime de Ronne, Richard Bélanger, François Belzile

## Abstract

Genome-wide association studies (GWAS) are powerful statistical methods that detect associations between genotype and phenotype at genome scale. Despite their power, GWAS frequently fail to pinpoint the causal variant or the gene controlling a trait at a given locus in crop species. Assessing genetic variants beyond single-nucleotide polymorphisms (SNPs) could alleviate this problem, for example by including structural variants (SVs). In this study, we tested the potential of SV-and *k*-mer-based GWAS in soybean by applying these methods to 13 traits. We also performed conventional GWAS analysis based on SNPs and small indels for comparison. We assessed the performance of each GWAS approach based on results at loci for which the causal genes or variants were known from previous genetic studies. We found that *k*-mer-based GWAS was the most versatile approach and the best at pinpointing causal variants or candidate genes based on the most significantly associated *k*-mers. Moreover, *k*-mer-based analyses identified promising candidate genes for loci related to pod color, pubescence form, and resistance to the oomycete *Phytophthora sojae*. In our dataset, SV-based GWAS did not add value compared to *k*-mer-based GWAS and may not be worth the time and computational resources required to genotype SVs at population scale. Despite promising results, significant challenges remain regarding the downstream analysis of *k*-mer-based GWAS. Notably, better methods are needed to associate significant *k*-mers with sequence variation. Together, our results suggest that coupling *k*-mer-and SNP/indel-based GWAS is a powerful approach for discovering candidate genes in crop species.
