## Additional file 3 for "*k*-mer-based GWAS enhances the discovery of causal variants and candidate genes in soybean"

study_ID	SRA_runs	nreads	nmapped	average_mapping_depth	PI_id	soysnp50k_concordance
ESS	SRR12191283;SRR12191295	334134710	331906841	47.8614623494758	PI548667	0.849826628617018
HN001	SRR12190837	176296506	175853822	14.7103929767735	PI518664	0.970435795994725
HN002	SRR12190677	188101289	187585554	15.4956845034848	PI548402	0.910309499708598
HN003	SRR2163295	196011254	195422890	16.2339173390737	PI89772	0.988046584518944
HN004	SRR2163296	173160319	172637912	14.1127796239812	PI90763	0.986304742559936
HN005	SRR2163297	198238268	197633438	16.4028098742583	PI404166	0.989277617793027
HN006	SRR2163298	183784777	183024683	15.3052394470092	PI407788A	0.991296619778738
HN007	SRR2163299	192910516	192328140	15.6838793485822	PI424298	0.990552726826575
HN008	SRR2163300	163287150	162678588	12.9629983716181	PI437655	0.985310873648877
HN009	SRR2163301	187353381	186631372	15.291065485769	PI495017C	0.989613015902197
HN010	SRR2163302	148603306	148173969	12.4113241461734	PI468915	0.989332511176199
HN012	SRR2163304	160074016	159451497	13.2876121580086	PI567305	0.9882984964031
HN015	SRR2163307	192931395	192088328	15.868731109911	PI437654	0.980789489991944
HN016B	SRR12191128;SRR12190639;SRR12190650	150915051	150429380	12.400237476542	PI567387	0.988994097393015
HN017B	SRR12191105;SRR12191116;SRR12190749	152030099	151059003	12.3394079280484	PI437725	0.9879914004914
HN018	SRR2163310	172269131	171667995	14.0521076613601	PI437690	0.988942470129312
HN019	SRR12191422	195810485	195240526	16.3461854274829	NA	NA
HN021	SRR2163313	187664883	187173676	15.7308890668772	PI209332	0.989946360153257
HN022	SRR2163314	177552110	177148667	14.8705810461559	PI404198B	0.987939203741308
HN023	SRR2163315	149823784	149420366	12.4447668163267	PI424608A	0.991347835424784
HN024	SRR2163316	209732988	209225727	17.6632667119948	PI548316	0.990644458758934
HN025	SRR2163317	159634835	159158771	13.4349021316652	PI567516C	0.986962432031636
HN026	SRR2163318	179560255	179108247	14.917109941159	PI612611	0.989108362562304
HN028	SRR12190761;SRR12190598;SRR12190587	150620970	150251767	12.4176191210407	PI572239	0.990441469317729
HN029	SRR12190526;SRR12190537;SRR12190576	151638039	151331381	12.3969989004458	NA	NA
HN030	SRR12191343;SRR12191049;SRR12190515	151542295	151229574	12.5412099919134	PI598124	0.963922495568065
HN033	SRR12191097;SRR12191139;SRR12191150	151922137	151548443	12.7458465575031	PI87617	0.988759226928849
HN035	SRR12191052;SRR12191030;SRR12191041	151754392	151351826	12.7297443037161	PI196175	0.991905316735144
HN036	SRR12190950;SRR12191019	160708850	158610862	13.0356168812854	PI200471	0.990933677546254
HN038	SRR12191331;SRR12190723;SRR12190734	151097679	150608542	12.5591281552924	PI248515	0.681314953588059
HN041	SRR12191004;SRR12191005;SRR12191006	149442016	149032922	12.7366876491516	PI398593	0.990056774589535
HN042	SRR12191001;SRR12191002;SRR12191003	149921227	149528327	12.1936192819233	PI398595	0.991718045458728
HN043	SRR12190999;SRR12191000;SRR12190997	149652622	149249193	12.1830306522923	PI398610	0.991295019157088
HN044	SRR12190994;SRR12190995;SRR12190996	149376961	149036620	12.2469230724126	PI398614	0.989078749578182
HN047	SRR12190984;SRR12190985;SRR12190986	152268889	151845285	12.8500630666161	PI407729	0.98884587020649
HN048	SRR12190981;SRR12190982;SRR12190983	152756287	152341672	12.2089904983381	PI407965	0.990735059516505
HN049	SRR12190514;SRR12190511;SRR12190512	149772264	149359181	12.5937769475005	PI408105A	0.991489101151114
HN051	SRR12190506;SRR12190507;SRR12190508	152601364	152098819	12.4160562274816	PI424078	0.988547150641914
HN055	SRR12190495;SRR12190496;SRR12190497	149624543	149270574	12.2970331933153	PI437679	0.984767660571675
HN056	SRR12190492;SRR12190493;SRR12190494	152313127	151722955	12.3221274597598	PI437863A	0.982782155487994
HN057	SRR12190489;SRR12190490;SRR12190491	152861063	152501019	12.5415087875508	PI438258	0.784877138223324
HN058	SRR12190488;SRR12190485;SRR12190486	152984308	152526204	12.4467915177945	PI458515	0.536320392818782
HN060	SRR12190710;SRR12190711;SRR12190712	151785084	151306984	12.6311032123962	PI467312	0.986874865521163
HN061	SRR12190706;SRR12190708;SRR12190709	151392799	150950007	12.5012646715754	PI471938	0.988620330041102
HN062	SRR12190703;SRR12190704;SRR12190705	150718620	150374316	12.5965925873897	PI475783B	0.990038314176245
HN064	SRR12190697;SRR12190698;SRR12190699	153180146	152858606	12.4458727843975	PI518751	0.990348855079145
HN065	SRR2163356	167320269	167040615	13.839568785365	PI542044	0.987552247002471
HN066	SRR12190692;SRR12190693;SRR12190694	151318746	151034026	12.3445605432005	PI547862	0.997832392001221
HN067	SRR2163358	172829255	172335069	14.2504911304685	PI548317	0.989765275479561
HN068	SRR12190688;SRR12190689;SRR12190690	151358887	150944066	12.509287198011	PI548349	0.988364596444908
HN069	SRR12190917;SRR12190919;SRR12190920	150844479	150430914	12.6256714733544	PI548415	0.987368226941636
HN070	SRR12190914;SRR12190915;SRR12190916	150798124	150408258	12.1095596540088	PI548511	0.977494327589379
HN072	SRR12190908;SRR12190909;SRR12190910	154054702	153554167	12.8793841031811	PI549031	0.986963873943121
HN073	SRR12190904;SRR12190905;SRR12190906	154375074	154010257	12.7021231809265	PI552538	0.973498179147413
HN074	SRR12190901;SRR12190902;SRR12190903	151163241	150735026	12.2410009793691	PI561271	0.991896620522422
HN075	SRR12190898;SRR12190899;SRR12190900	155698730	155179606	12.7128883702189	PI567230	0.948696491792726
HN076	SRR12190897;SRR12190893;SRR12190894	155096411	154622795	12.8878419316926	PI567336B	0.988215022000677
HN077	SRR12190569;SRR12190570;SRR12190571	155366054	154891652	13.228031751326	PI567343	0.988069614414858
HN078	SRR12190566;SRR12190567;SRR12190568	155916970	155425920	13.2335828002491	PI567354	0.990309423778711
HN079	SRR12190564;SRR12190565;SRR12190562	155048298	154649816	13.1333376725238	PI567357	0.98929644850641
HN080	SRR12190559;SRR12190560;SRR12190561	155167443	154703363	12.7187765039241	PI567383	0.990379607218358
HN082	SRR12190553;SRR12190554;SRR12190555	152228536	151838053	12.5307080844617	PI567611	0.981625266804838
HN083	SRR12190549;SRR12190550;SRR12190551	151967478	151565522	12.4215463928881	PI567651	0.990859456475063
HN084	SRR12190546;SRR12190547;SRR12190548	152466205	152059367	12.4958048931541	PI567690	0.985128268682612
HN085	SRR12190484;SRR12190544;SRR12190545	152751334	152369052	12.4002710877769	PI567719	0.988371734369699
HN086	SRR12190483;SRR12190480;SRR12190481	152214319	151513412	12.5130045174835	PI567731	0.990755812167931
HN087	SRR12190477;SRR12190478;SRR12190479	151140274	150929179	12.58256818177	PI591539	0.979239390042256
HN088	SRR12190474;SRR12190475;SRR12190476	152663948	152366186	12.6341488046153	PI593258	0.9834323513199
HN089	SRR12190472;SRR12190473;SRR12190470	152169805	151631690	12.5383363441712	PI594012	0.989704029258997
HN091	SRR12190466;SRR12190467;SRR12190468	151775375	151264402	12.5066217577726	PI594599	0.739407298554984
HN092	SRR12190463;SRR12190464;SRR12190465	151568445	151109772	12.596355924193	PI597387	0.619742489270386
HN093	SRR12190461;SRR12190462;SRR12190459	153419517	152959363	12.74557460487	PI603154	0.951106779021507
HN094	SRR12190836;SRR12190457;SRR12190458	152324280	151879093	12.1879308017374	PI603170	0.992468542387411
HN095	SRR2163386	174742372	174159603	14.1552556088488	PI603175	0.990578487033911
HN096	SRR12190832;SRR12190833;SRR12190834	152977355	152534967	12.4764277298719	PI603176A	0.990720891774362
HN097	SRR12190830;SRR12190831;SRR12190828	150548990	149927687	12.2442956477868	PI603497	0.989753029605768
HN098	SRR12190825;SRR12190826;SRR12190827	149122450	148641555	12.3084036152022	PI605869A	0.98394142619824
HN099	SRR12190822;SRR12190823;SRR12190824	152435035	151980753	12.1467031935572	PI639740	0.981356968215159
HN106	SRR2163397	166651284	165804573	13.6878036330967	PI417091	0.987527648070779
HN107	SRR2163398	157027819	156196418	12.5738785009572	PI417015	0.990023401896785
HNSM-25	SRR12190680	157147251	156236878	21.655041386478	PI525453	0.938922447983404
HNY-29	SRR12190607	187048905	185589467	21.8511127028778	NA	NA
SRR1533279	SRR1533279	128061837	127155936	11.1482243230535	PI548406	0.990697674418605
SRR1533297	SRR1533297	190829149	180082128	16.1487110709688	PI548298	0.991810542398778
SRR1533345	SRR1533345	157836508	156179430	14.1755922258993	PI548362	0.977453987730061
SRR1533351	SRR1533351	129758707	129183343	11.1584691144153	PI548634	0.984043040992877
SRR1533362	SRR1533362	253514905	157998094	13.6030158650035	PI533655	0.962800539744848
SRR1533371	SRR1533371	219900826	218495926	19.6109698977285	PI548540	0.989407491071156
SRR1533384	SRR1533384	121539966	120271435	10.8803623241845	PI548512	0.98954288335117
SRR1533389	SRR1533389	199363230	124879836	11.1227673538578	PI548391	0.626736485445865
SRR1533395	SRR1533395	163941598	163191775	14.3723140323119	PI548631	0.99122779633503
SRR1533415	SRR1533415	132888454	132514002	11.2995379189883	PI548573	0.986976459798227
USB-002	SRR12190925	372350256	371623729	32.339048981317	FC33243	0.992042846212701
USB-003	SRR12190921;SRR12190922;SRR12190923;SRR12190924	481841440	480557903	42.6014898051212	PI81785	0.988497990982425
USB-013	SRR12190867;SRR12190865;SRR12190743	495235842	494055861	45.0696759143532	PI438335	0.983242102687991
USB-016	SRR12190736	365284216	364530835	32.7913200068394	PI506862	0.99035724125264
USB-017	SRR12190735;SRR12190731;SRR12190732;SRR12190733	463541805	462575183	42.2132992278607	PI507180	0.485811682329095
USB-018	SRR12190728;SRR12190729;SRR12190730	514835068	513829434	46.5671971076309	PI518668	0.992303933545077
USB-020	SRR12190724;SRR12190725;SRR12190726;SRR12190727	454600383	453552633	41.0886254867373	PI603458A	0.916712851776587
USB-022	SRR12190718;SRR12190719;SRR12190720;SRR12190721	445838630	444889065	40.4153331661435	PI548193	0.995056604925086
USB-023	SRR12190717	363861258	363090820	30.8280318912353	PI548313	0.990878760980686
USB-025	SRR12191332;SRR12191333;SRR12191334;SRR12191330	476068778	474734016	43.2193633315327	PI548360	0.991234500030542
USB-026	SRR12191326;SRR12191327;SRR12191328;SRR12191329	441992971	440844102	39.9449264541867	PI548364	0.991624380998961
USB-029	SRR12191316;SRR12191317;SRR12191318;SRR12191319;SRR12191321	595371155	593913073	53.658810949845	PI548452	0.975965265932703
USB-032	SRR12191308;SRR12191310;SRR12191311	456275912	455328955	41.1181917190487	PI548520	0.947702253529717
USB-037	SRR12190790;SRR12190791;SRR12190792;SRR12190793;SRR12190794	580197579	577464129	50.4395474609643	PI549041A	0.967443017506763
USB-038	SRR12190789;SRR12190784;SRR12190785;SRR12190786;SRR12190787	639032866	636601473	57.2101664956757	PI559932	0.962066850659307
USB-040	SRR12336027;SRR12336038;SRR12336049;SRR12335671;SRR12335847	570896345	569133860	50.9625560188482	PI567426	0.987162120559079
USB-041	SRR12335947;SRR12335958;SRR12335912;SRR12335923;SRR12335934	509940454	508592088	45.8021031455688	PI567558	0.98964873059137
USB-042	SRR12335757;SRR12335768;SRR12335779	443862855	442540510	40.7872858760571	PI567604A	0.989863416426778
USB-044	SRR12336088;SRR12336099;SRR12335640;SRR12335712;SRR12335701	583240447	581136567	52.5920089504763	PI578495	0.975892556673907
USB-048	SRR12336011;SRR12335809;SRR12335821;SRR12335832;SRR12335887	513398722	512230070	46.1121934994641	PI597476	0.989480122324159
USB-050	SRR12336124;SRR12336113;SRR12335682;SRR12335693	535688477	534405124	48.3945466080938	PI603442	0.967492117909945
USB-052	SRR12335670;SRR12335732;SRR12335743	232149916	231601510	21.0705463240719	PI88788	0.988877654196158
USB-059	SRR12335855;SRR12335856;SRR12335857	222098625	221566504	20.3616327556978	FC29333	0.993460856811098
USB-060	SRR12336048;SRR12335853;SRR12335854	194906688	194482420	17.8825415402434	FC31697	0.991925617812576
USB-061	SRR12336047	173740701	173301654	15.8773760379848	PI54591	0.989418800797424
USB-063	SRR12336045	205581259	205104185	18.4213224078335	PI54614	0.96336022491138
USB-064	SRR12336044	168942058	168533721	15.3959835737805	PI54615-1	0.991552916692171
USB-065	SRR12336041;SRR12336042;SRR12336043	247206594	246561949	22.8984087261655	PI58955	0.991346888854915
USB-066	SRR12336037;SRR12336039;SRR12336040	256477979	255836739	23.4840107996231	PI62203	0.988809050603883
USB-067	SRR12336036	171137716	170702900	15.7826735625632	PI68521-1	0.991075262221677
USB-068	SRR12336033;SRR12336034;SRR12336035	263315949	262698902	24.126218370638	PI68604-1	0.991791981868855
USB-069	SRR12336032	176240812	175848774	15.6287071873516	PI68732-1	0.990822308849259
USB-070	SRR12336029;SRR12336030;SRR12336031	200370624	199840774	18.0268686443785	PI70080	0.991896024464832
USB-071	SRR12336028;SRR12336026	273222603	272458181	24.7110158008155	PI70466-3	0.991100917431193
USB-072	SRR12336023;SRR12336024;SRR12336025	195715585	195262338	18.0223397261088	PI71465	0.989340787614425
USB-073	SRR12336022	176628260	176197156	16.0152689881246	PI80837	0.990875968280212
USB-074	SRR12335850;SRR12335851;SRR12335852	221557575	221006482	20.1105122557337	PI81041	0.976107440039158
USB-075	SRR12335848;SRR12335849;SRR12335846	220322860	219738843	20.1901546028675	PI83881	0.97725951091115
USB-076	SRR12335845	180295584	179858877	16.0084142594541	PI83942	0.990966991242575
USB-077	SRR12335842;SRR12335843;SRR12335844	249142162	248545466	22.9463713507189	PI84631	0.990759156696551
USB-079	SRR12335838;SRR12335839;SRR12335840	227230697	226727506	21.5334650065586	PI84656	0.991835112076083
USB-080	SRR12335837;SRR12335932;SRR12335933	199560987	199103391	18.4735662756954	PI84946-2	0.991742109126499
USB-081	SRR12335929;SRR12335930;SRR12335931	199575587	199087619	18.1338843074112	PI84973	0.988120024494795
USB-085	SRR12335922;SRR12335924;SRR12335925	275520360	274931738	24.9136019769423	PI86972-2	0.991746905089409
USB-086	SRR12335921	187467275	187056302	16.9338505074983	PI87620	0.971346968859407
USB-091	SRR12335914	174644939	174310046	15.6128034787704	PI90479P	0.964480618704587
USB-092	SRR12335913	191837462	191368724	17.4587877776611	PI90486	0.986860283056519
USB-094	SRR12335965;SRR12335909;SRR12335910	146285612	145982331	13.3992959241065	PI91159-4	0.991390931372549
USB-095	SRR12335962;SRR12335963;SRR12335964	228809085	228278254	20.6866123322685	PI91160	0.985030954507654
USB-096	SRR12335961	210294466	209777766	18.7638025485405	PI92651	0.991714565243977
USB-097	SRR12335959;SRR12335960;SRR12335957	199510323	199089560	18.8253343072394	PI94159-3	0.991404099112879
USB-100	SRR12335955	184760162	184309462	16.6747606528051	PI103088	0.99039700558385
USB-102	SRR12335951;SRR12335952;SRR12335953	208450950	208023078	19.1055321131843	PI153231	0.989766216257622
USB-109	SRR12335942	172697282	172230008	15.8636762787244	PI171428	0.990815857951936
USB-116	SRR12335772;SRR12335773	196824492	196159126	18.1673571284919	PI209334	0.951241189089795
USB-119	SRR12335765;SRR12335766;SRR12335767	289836167	289165030	27.1326919230631	PI253661B	0.990364025695932
USB-127	SRR12335657;SRR12335658;SRR12335659	219354838	218780637	20.2152856749794	PI324924	0.98883757913086
USB-128	SRR12335656	172342428	171822685	15.9773339132309	PI342434	0.989434775912521
USB-143	SRR12335718;SRR12335719;SRR12335720	165081239	164602885	15.0465211441753	PI379618	0.972365884261101
USB-146	SRR12335713	181118004	180647648	16.6574278265248	PI398633	0.990717973936563
USB-147	SRR12335711	205585882	204192222	18.5953469328104	PI398965	0.991379574807498
USB-151	SRR12335703	161983138	161481252	14.9472147991104	PI407742	0.990000306739057
USB-153	SRR12335698	144920825	144589225	13.0589562270723	PI416838	0.989758572966323
USB-156	SRR12336102	183942130	183369611	16.7848633859027	PI417345B	0.973651153527988
USB-158	SRR12336100;SRR12336097;SRR12336098	221512438	220895455	20.1268711790742	PI417479	0.990319813748315
USB-161	SRR12336094	187947432	187427137	17.3475060410769	PI417581	0.991358176023535
USB-162	SRR12336091;SRR12336092;SRR12336093	240811990	240128222	22.3964835727761	PI423926	0.992053546868792
USB-163	SRR12336090	189336514	188859801	16.6840087599489	PI424038B	0.96499474302678
USB-167	SRR12336085;SRR12336086;SRR12336087	195953962	195432213	17.9641336112062	PI430595	0.98901773114915
USB-169	SRR12336083	186907105	186414289	16.8561702594027	PI437110A	0.989604734598755
USB-171	SRR12336079;SRR12336080;SRR12336081	227255438	226632444	20.3299209737741	PI437127A	0.990292748652621
USB-183	SRR12336168;SRR12336169;SRR12336170	256852117	256202461	23.7094433076683	PI437685D	0.987423115762416
USB-185	SRR12336163	144711491	144323101	13.2029482672748	PI437776	0.990877923350067
USB-196	SRR12335791;SRR12335793	167250131	166734654	15.1565248842099	PI438112B	0.989407430150445
USB-206	SRR12336075;SRR12336076	164207294	163767552	14.7322780035571	PI438496B	0.989055122938255
USB-207	SRR12336072;SRR12336073;SRR12336074	175064591	174617253	15.5440962842227	PI438496C	0.980512505754181
USB-208	SRR12336071	174252965	173840011	15.5878925959936	PI438500	0.986560127357335
USB-212	SRR12336064;SRR12336065	175543860	175093798	16.262225959462	PI458510	0.990946627924759
USB-214	SRR12336061;SRR12336062	201527318	201051741	18.2700902629482	NA	NA
USB-217	SRR12336056;SRR12336057	168150282	167710863	15.2402433500385	PI468408B	0.991126342523179
USB-221	SRR12336050	150599618	150241137	13.8806022816831	PI479735	0.989616833593678
USB-222	SRR12336160;SRR12336161	159108585	158651226	14.5517776429871	PI490766	0.985606223011668
USB-223	SRR12336158;SRR12336159	194090665	193638618	17.7548527966843	PI495020	0.990777903734796
USB-228	SRR12336152;SRR12336153	169727132	169301554	15.7943450166459	PI506933	0.969369590571481
USB-233	SRR12336142;SRR12336143	153319429	152942557	14.2393258668123	PI507293B	0.990466556311691
USB-235	SRR12336138;SRR12336139	203172198	202475406	18.6069309332821	PI507467	0.990243454856863
USB-236	SRR12336137	171799931	171359538	15.9447413819161	PI507471	0.974706951670532
USB-242	SRR12335904;SRR12335905	164312180	163826341	15.0522595087388	PI532463B	0.988790959063968
USB-245	SRR12335902;SRR12335903	165818681	165386213	15.1895753341413	PI538386A	0.983800067627801
USB-249	SRR12335896;SRR12335897	170054198	169712440	15.5302803543961	PI548162	0.991076083289889
USB-250	SRR12335895	151808422	151454692	14.3189873787507	PI548169	0.977878407734908
USB-251	SRR12335891;SRR12335892;SRR12335893;SRR12335894	296578894	295841249	27.4755040109352	PI548178	0.979705543623743
USB-252	SRR12335889;SRR12335890	163393700	162972650	14.9625919172146	PI548198	0.987223587223587
USB-253	SRR12335888;SRR12335886	179701776	179326184	16.2922640191598	PI548200	0.985084787721253
USB-257	SRR12335835	180466888	179955569	16.9328554064406	PI548359	0.786400613967767
USB-258	SRR12335833;SRR12335834	161998293	161594794	14.972153743582	PI548383	0.991651376146789
USB-259	SRR12335830;SRR12335831	164892267	164479722	15.5027276654401	PI548400	0.991530088062622
USB-261	SRR12335826	161372036	160963003	14.9653700946593	PI548427	0.789941010200319
USB-271	SRR12335811;SRR12335812	568165187	567161636	51.6382329617844	PI548619	0.988555558946501
USB-272	SRR12336019;SRR12336020;SRR12336021	228518092	228013250	21.1464087254552	PI548633	0.987231962856619
USB-274	SRR12336017;SRR12336018	199426278	198944513	18.2402787282483	PI548696	0.98961874138723
USB-277	SRR12336013;SRR12336014	202848591	202201788	17.9870475031901	PI549017	0.97895742189907
USB-282	SRR12336003;SRR12336004;SRR12336005	151999582	151675172	13.5962874464331	PI556511	0.984023016650343
USB-284	SRR12335997;SRR12335998;SRR12335999	182201763	181791497	16.9511034293587	PI561371	0.983486519607843
USB-285	SRR12335996	125104824	124763556	11.480017565455	PI561387	0.975598469891412
USB-287	SRR12335991;SRR12335992	179567997	179149552	16.8417998759014	PI561701	0.984622481931416
USB-298	SRR12335973;SRR12335974	160757919	160329154	15.0324434372538	PI567307	0.988052825552826
USB-301	SRR12335971;SRR12335972	152937798	152568135	14.1444297502071	PI567346	0.971922511034821
USB-302	SRR12335969;SRR12335970	163399721	162890038	15.1124798972482	PI567352A	0.986248269497001
USB-303	SRR12335966;SRR12335968	176127158	175726051	16.235656359221	PI567353	0.98972991201447
USB-304	SRR12336132;SRR12336133	169650689	169158854	15.6562865991942	PI567361	0.949459699390823
USB-306	SRR12336129;SRR12336130;SRR12336131	480555657	474694717	43.0714867566871	PI567407	0.990075657793978
USB-307	SRR12336125;SRR12336126;SRR12336127;SRR12336128	270417944	269646697	24.7322181843847	PI567408	0.989946668301355
USB-310	SRR12336114;SRR12336115;SRR12336111;SRR12336112	296900876	296061458	27.3663050474532	PI567416	0.988036075832873
USB-312	SRR12336106;SRR12335694;SRR12335695;SRR12335696	333377224	332523228	30.2280524598988	PI567428	0.988828873066536
USB-313	SRR12335689;SRR12335690;SRR12335691;SRR12335692	317881707	317123547	28.8050307695852	PI567435B	0.989961318843249
USB-314	SRR12335685;SRR12335686;SRR12335687;SRR12335688	291128325	290299965	26.3292224994259	PI567439	0.988962133987429
USB-315	SRR12335683;SRR12335684	184017996	183570674	16.8713262537069	PI567488A	0.976814175598071
USB-316	SRR12335678;SRR12335679;SRR12335680;SRR12335681	349187883	348297658	31.8101890639659	PI567489A	0.989278274721235
USB-318	SRR12335672;SRR12335673	169268609	168835051	15.4264675756547	PI567532	0.991129454523054
USB-319	SRR12335669;SRR12335750;SRR12335751;SRR12335752	343765855	342871189	31.7100070750524	PI567548	0.985417696490361
USB-320	SRR12335748;SRR12335749	188116218	187597999	17.1501914358826	PI567576	0.984110332911666
USB-322	SRR12335746;SRR12335747	185603473	185133567	16.8456638461043	PI567675	0.989735078984572
USB-323	SRR12335744;SRR12335745	176181236	175288096	16.1530415060471	PI567685	0.987843731634137
USB-324	SRR12335741;SRR12335742	157027731	156633298	14.7584940112668	PI567698A	0.899321970639463
USB-325	SRR12335739;SRR12335740	167638331	167145008	15.4471922273855	PI567726	0.987642526964561
USB-326	SRR12335737;SRR12335738	177115996	176704495	16.5545206497828	PI567746	0.989025596636577
USB-327	SRR12335735;SRR12335736	175063975	174554603	16.2965812950212	PI567780B	0.990139713155292
USB-330	SRR12335729;SRR12335730;SRR12335731	179348949	178952852	16.5924189311953	PI574477	0.990721553830452
USB-338	SRR12335867;SRR12335864;SRR12335865	178378323	177886259	16.410722089133	PI587588A	0.96965233667802
USB-341	SRR12335860;SRR12335861	176428320	175840661	16.3757556386536	PI587712B	0.991362411173732
USB-342	SRR12335858;SRR12335859	169840963	169326239	15.8271799402164	PI587804	0.988254104913597
USB-345	SRR12366191;SRR12366192	186473833	185990199	16.9203332749834	PI592937	0.989228172471996
USB-346	SRR12366487;SRR12366266	189470260	189037580	17.2469029572986	PI592940	0.992293813644843
USB-347	SRR12366375;SRR12366549	155707302	155292623	14.4206455727268	PI592952	0.990939700030609
USB-354	SRR12366369;SRR12366347;SRR12366358;SRR12366237	293480917	292804284	26.7182301584989	PI594456A	0.989636670243753
USB-357	SRR12366509;SRR12366226	161681794	161276500	14.8109938391354	PI594880	0.990376363859262
USB-358	SRR12366308;SRR12366486;SRR12366498	168895696	168555449	15.2146400574867	PI594922	0.963194508289663
USB-363	SRR12366448;SRR12366265	182393730	182052557	16.7748273096097	PI597478B	0.993337408312958
USB-364	SRR12366437;SRR12366159	190137594	189683869	17.2905966578666	PI598358	0.978800208021047
USB-366	SRR12366137;SRR12366148	167585249	167180759	15.3631801752056	PI602502B	0.989005604385508
USB-367	SRR12366114;SRR12366126	153775058	153478006	14.1707298890964	PI602993	0.990275775330532
USB-368	SRR12366397;SRR12366386	155727463	155341386	14.7128484070158	PI603162	0.98982219497241
USB-372	SRR12366552;SRR12366553	167597013	167255333	15.2956570879813	PI603397	0.991451682088363
USB-375	SRR12366545;SRR12366546	185217113	184811657	17.08539087605	PI603488	0.989870861129812
USB-376	SRR12366543;SRR12366544	172355744	171914055	15.9578187180529	PI603492	0.985955228457528
USB-377	SRR12366540;SRR12366541;SRR12366542	176568451	175978397	16.4511388764715	PI603494	0.991505673106409
USB-378	SRR12366427;SRR12366539	188145946	187679314	16.9313306930971	PI603495B	0.991077451401239
USB-381	SRR12366424;SRR12366425;SRR12366426	177444831	177034684	16.4748584085722	PI603526	0.99021982401815
USB-382	SRR12366422;SRR12366423	189470836	189010697	17.4181021530755	PI603549	0.98781085385275
USB-383	SRR12366420;SRR12366421	154369808	154025952	14.0377202631511	PI603555	0.988756796608607
USB-384	SRR12366418;SRR12366419	207523262	206940788	18.8129306632169	PI603556	0.989503406789025
USB-385	SRR12366415;SRR12366416	154666062	154278740	14.4631648851356	PI603559	0.976848440186686
USB-386	SRR12366413;SRR12366414	175414661	175015270	16.351143441779	PI603675	0.989602502760398
USB-390	SRR12366404;SRR12366405	190660979	190310532	17.3484563335542	PI606374	0.991050631359569
USB-400	SRR12366251;SRR12366252	175882956	175518205	16.0868033868989	PI632418	0.964834214023052
USB-412	SRR12366466;SRR12366467	127832861	127337445	17.1434950497616	FC3654-1	0.991894041355683
USB-414	SRR12366464;SRR12366465	118379588	118068870	15.9323571621722	FC31571	0.990881830977296
USB-418	SRR12366372;SRR12366374	107258139	106967539	14.3086603025566	PI60970	0.989262771489752
USB-419	SRR12366370;SRR12366371	151924778	151410957	21.1019057246533	PI62202-2	0.982344827586207
USB-421	SRR12366367;SRR12366368	146017773	145632400	19.6975390508997	PI68423	0.985012540527314
USB-423	SRR12366363;SRR12366364	141773499	141471600	19.4385047392691	PI68523	0.980149111772466
USB-424	SRR12366362	136485524	136017766	18.6363747743446	PI68679-2	0.989373755933242
USB-425	SRR12366361	124801622	124402030	16.9879382620562	PI68731	0.988831431106759
USB-430	SRR12366355	143761963	143429854	19.7413482426869	PI70201	0.989193657013408
USB-431	SRR12366354	127831783	127552800	17.620051137712	PI70208	0.989657282741738
USB-432	SRR12366353	121985398	121689677	16.0029840305428	PI70242-2	0.874525761840656
USB-435	SRR12366350	139936422	139583929	18.7056793062837	PI79797	0.990212570729469
USB-436	SRR12366348;SRR12366349	105578142	105297129	14.3714860608473	PI79832	0.987516827805654
USB-437	SRR12366346	101473718	101229395	13.7325195798707	PI79870-4	0.986437973673714
USB-438	SRR12366247	118843666	118538885	15.9494879683493	PI80466-1	0.985013540128016
USB-440	SRR12366244	168561115	168171560	22.6152495009858	PI81042-2	0.988928309273306
USB-441	SRR12366243	141660106	141302697	19.3114162406985	PI82302	0.987435260948178
USB-443	SRR12366241	124343593	124029870	16.7651680309507	PI84509	0.988892968606572
USB-444	SRR12366240	94491722	94258608	12.8264959224742	PI84660	0.987240437996503
USB-446	SRR12366238	148104433	147704478	20.1795228989934	PI86084	0.986142127321117
USB-447	SRR12366236	133596760	133275498	18.2347593205645	PI86982	0.828022364119642
USB-448	SRR12366235	127823462	127537111	16.8738919757941	PI87076	0.989732744881697
USB-449	SRR12366234	115155424	114819960	15.7479605687633	PI87571	0.988020079455514
USB-450	SRR12366232;SRR12366233	159248340	158802011	21.6362100275105	PI87618	0.987066323403212
USB-451	SRR12366231	122683192	122378051	16.4047607648027	PI87634	0.982406130268199
USB-452	SRR12366230	120878772	120323033	16.4023784920759	PI88306	0.637924678994901
USB-453	SRR12366229	108219551	107886941	14.6006657901523	PI88448	0.989034886213973
USB-455	SRR12366225;SRR12366227	160367122	159916883	22.2947285504657	PI88499	0.98867982254857
USB-459	SRR12366222;SRR12366223	143285682	142910820	19.6662470482045	PI90369	0.746324660146398
USB-460	SRR12366221	109260765	109060051	14.770582027208	PI90406-1	0.989497027751255
USB-462	SRR12366219;SRR12366220	155817060	155443383	21.2479317417439	PI90495N	0.974536319086905
USB-463	SRR12366513	92533162	92304538	12.6904638237132	PI90499-1	0.917309915934873
USB-465	SRR12366507;SRR12366508	121792399	121440038	16.5860413121974	PI90723	0.982104553533125
USB-467	SRR12366503;SRR12366504	113480362	113110555	15.8474779172024	PI91083	0.883292421464749
USB-468	SRR12366501;SRR12366502	125455566	124989041	17.3800175629686	PI91089	0.982518018708787
USB-470	SRR12366499	128002631	127638412	16.9355704358147	PI91132-3	0.985214889188196
USB-472	SRR12366497	131843085	131474746	17.471541941972	PI91725	0.989731171259541
USB-473	SRR12366496	116390287	116109129	16.203197521073	PI91731-1	0.989237777845721
USB-475	SRR12366494	141424359	141094139	19.1623361017443	PI92604	0.989538725070354
USB-476	SRR12366493	123892570	123592205	16.9735508839258	PI92618	0.989634295499021
USB-477	SRR12366492	132816002	132491138	17.9361949058048	PI92688-2	0.989810593311098
USB-479	SRR12366489;SRR12366490	149806761	149329840	20.5733393659753	PI92728	0.986747467327763
USB-480	SRR12366485;SRR12366488	166965140	166532054	23.1850498892396	PI93055	0.700174964211866
USB-481	SRR12366316;SRR12366317	140672382	140065507	19.3961635708995	PI93563	0.988066095471236
USB-484	SRR12366315	129134875	128760739	17.4533279677331	PI103079	0.988734119087709
USB-486	SRR12366313	114994537	114662431	15.5541765989091	PI123587	0.988588386465153
USB-497	SRR12366304	125226754	124698828	17.0355731740063	PI200503	0.974869911233548
USB-498	SRR12366303	139681447	139264944	19.2738306797922	PI209331	0.985607104578166
USB-500	SRR12366301	110166318	109756531	14.7764221937757	PI227320	0.701442396597423
USB-502	SRR12366300	129576940	129152033	17.8950178298535	PI235347	0.991157211920935
USB-504	SRR12366298;SRR12366299	146549007	146003114	19.476729660747	PI253652B	0.986992715920916
USB-505	SRR12366295;SRR12366296	155385507	154819129	21.4821143841041	PI253656B	0.967376973785068
USB-512	SRR12366290;SRR12366291	164224425	163803234	23.2853955219244	PI319527	0.987932249073479
USB-520	SRR12366182	86355030	86050435	12.1426765529218	PI377574	0.856337594332358
USB-524	SRR12366176;SRR12366177	153316791	152720168	21.7400024553345	PI399058	0.98631730386605
USB-525	SRR12366174	79250845	78961289	11.3535627136001	PI404161	0.988155876035594
USB-526	SRR12366172;SRR12366173	155634305	155092775	22.0880992343091	PI404182	0.986469111614523
USB-527	SRR12366171	105676054	105212481	14.953273101027	PI404199	0.964199085019497
USB-528	SRR12366170	126250663	125853686	18.1411733675387	PI407659B	0.978408012005758
USB-530	SRR12366168	109910827	109282929	15.7438272997899	PI408088	0.959522127698781
USB-531	SRR12366167	111403428	110808748	15.861106356914	PI416768	0.588053015892495
USB-533	SRR12366165;SRR12366166	162355920	161671449	23.1856723370924	PI417007	0.988329708702178
USB-534	SRR12366163	111651309	111044224	15.3034725981246	PI417077	0.975370665359637
USB-538	SRR12366344	116331275	115962361	16.1623818192448	PI424005	0.94383146313256
USB-541	SRR12366341	145717518	145191798	20.7747638691336	PI430598B	0.980389152750115
USB-553	SRR12366329	110387434	109987688	15.7505197565561	PI437321	0.982474953276755
USB-560	SRR12366322	122426779	122056935	17.4044702895588	PI437476	0.983762254901961
USB-562	SRR12366320	95742429	95439219	13.4808279733694	PI437487	0.984407676220937
USB-565	SRR12366288;SRR12366289	149645111	148965155	20.9120728348213	PI437578	0.991407778864971
USB-580	SRR12366270	106234280	105784577	15.2522969906065	PI438047	0.953964272604919
USB-584	SRR12366264	121861035	121030142	17.2140613021871	PI438310	0.988148603008904
USB-585	SRR12366263	120784168	120193621	17.1895832524066	PI438312	0.966648137854364
USB-593	SRR12366449	138285604	137673911	19.8498518827431	PI464913	0.98502205341828
USB-596	SRR12366444	144728650	143856034	20.3903316171896	PI468919	0.925975026977031
USB-597	SRR12366443	132310086	131287877	18.6521517282523	PI475812B	0.901661964920888
USB-602	SRR12366440;SRR12366441	121195321	120774175	17.0914827512143	PI476939	0.974991571914555
USB-604	SRR12366436	112319882	111836602	15.961715265717	PI504495	0.950283177713149
USB-609	SRR12366433	119596855	119160404	16.8402287174314	PI508269	0.958947239713884
USB-613	SRR12366429	96273848	96024175	13.6277449327091	PI525454	0.974899752058526
USB-615	SRR12366160	127462528	127212290	18.0040405014155	PI533654	0.956048990562292
USB-616	SRR12366158	104033544	103819323	15.0295108638835	PI534648	0.946638565625095
USB-618	SRR12366156	91381339	91162158	12.9284819480354	PI539936	0.877912244369661
USB-619	SRR12366155	116659758	116402682	16.3250762610304	PI540555	0.962736526763061
USB-623	SRR12366152	136366932	135951393	19.0988160158568	PI548158	0.990242261103634
USB-630	SRR12366149	104191588	103969262	14.6918876002372	PI548464	0.976879323597233
USB-637	SRR12366141;SRR12366142	102559139	102267381	14.2711819052124	PI548547	0.982728471945271
USB-642	SRR12366139	121687841	121320074	16.8812604860234	PI549023B	0.985588568975562
USB-650	SRR12366136	152600308	152238422	21.5496275155728	PI561321	0.988470148109534
USB-656	SRR12366133	94595422	94368433	13.3672363201247	PI567060A	0.98432939007528
USB-663	SRR12366131	106867714	106672053	15.2360810693846	PI567265	0.988882746760027
USB-664	SRR12366130	109100020	108769440	15.0948463840233	PI567272A	0.985540101709454
USB-666	SRR12366129	120550846	120170916	17.1588734568084	PI567331	0.983774814086411
USB-669	SRR12366128	130966084	130607862	18.4473847518836	PI567366A	0.886542966342005
USB-670	SRR12366127	119734456	119389174	17.0737993702274	PI567370A	0.988385277803316
USB-672	SRR12366125	122271121	121966269	17.3366410504842	PI567381B	0.988901833343553
USB-673	SRR12366124	139313284	139009864	19.7161561872664	PI567390	0.990254964452072
USB-674	SRR12366123	117134835	116905315	16.4195851012958	PI567392	0.988225554226842
USB-676	SRR12366121	133551830	133168455	18.7877722225121	PI567395	0.98627396670052
USB-677	SRR12366120	107988674	107791695	15.2946374257182	PI567396B	0.968216887468109
USB-678	SRR12366119	128032350	127696952	18.2695043367804	PI567398	0.987476210939898
USB-679	SRR12366118	169895408	169528080	24.1520598117322	PI567404A	0.992116841847959
USB-684	SRR12366113	97584197	97294086	13.7943688229588	PI567458	0.985630145857103
USB-688	SRR12366111	147135843	146784832	20.6603156138522	PI567541B	0.987847914812655
USB-689	SRR12366110	120941030	120464283	17.1825820603169	PI567552	0.966543891958257
USB-694	SRR12366107	136586697	136193997	19.4973158234148	PI567582A	0.987718382510977
USB-697	SRR12366399	146012885	145656674	20.8659069469328	PI567599	0.988930115605164
USB-699	SRR12366398	120428816	120181533	16.840926787247	PI567638	0.902734994866051
USB-700	SRR12366396	127329606	126974513	17.9375411360822	PI567648C	0.98768994627782
USB-701	SRR12366395	125375486	125066775	17.5233914958832	PI567721	0.98730878881702
USB-703	SRR12366394	150454330	150091048	20.9512192086449	PI567772	0.989564790375054
USB-711	SRR12366388	147661113	147336887	20.8089091090936	PI583366	0.971350030543677
USB-713	SRR12366385	123357409	123076060	17.4544982503858	PI587575A	0.973522299427592
USB-729	SRR12366379	117913545	117681368	16.6347778687285	PI588015B	0.989215355862618
USB-730	SRR12366378	122882454	122618397	17.4404582749762	PI588026C	0.990196378787415
USB-737	SRR12366536	116079174	115823895	16.2279856326312	PI594409B	0.984991713215886
USB-740	SRR12366535	111262714	111047436	15.8158389811107	PI594467	0.987347201372507
USB-745	SRR12366531	126662571	126403066	17.9714725522518	PI594660A	0.989343132751493
USB-758	SRR12366519	116133856	115908523	16.5656651140757	PI594883	0.980488857380637
USB-759	SRR12366518	133638140	133405145	18.8984206453726	PI597384	0.915915824195962
USB-762	SRR12366515	139719707	138993343	18.7634330974118	PI602492	0.513654457370321
USB-763	SRR12366514	120391892	120176459	17.2335691306953	PI603174A	0.971110155962176
USB-769	SRR12366217	122621212	122396957	17.3581033852377	PI603401	0.986340806076197
USB-773	SRR12366214	127660387	127388477	18.0462194027383	PI603421B	0.983575800449051
USB-777	SRR12366211	112528291	112333094	15.9133686040263	PI603451A	0.986954786825869
USB-778	SRR12366210	123637521	123389273	17.6232216708519	PI603457B	0.987312289304321
USB-779	SRR12366209	139475392	139095158	19.7710541003271	PI603477A	0.987496935523413
USB-780	SRR12366208	93690972	93480152	13.2971487960078	PI603490	0.985108608701003
USB-781	SRR12366207	108229893	107940649	15.5255479235726	PI603496B	0.986376189015035
USB-782	SRR12366205;SRR12366206	108774894	108388456	15.460113429884	PI603502A	0.972247804997851
USB-783	SRR12366204	105826422	105615745	15.0948524356251	PI603505	0.984479208285951
USB-784	SRR12366203	95018954	94810879	13.5944106022348	PI603510	0.908362005406734
USB-786	SRR12366202	155094757	154855812	22.1759113789484	PI603523	0.984835488021567
USB-792	SRR12366198	126472059	126187243	17.921199942091	PI603554B	0.964213431462742
USB-793	SRR12366197	100910913	100680549	14.3542590135149	PI603557	0.961838388800196
USB-794	SRR12366196	115303930	115079203	16.3938059882579	PI603574	0.95291596510026
USB-798	SRR12366194	116824020	116538359	16.3335365813592	PI603687A	0.969601323813318
USB-801	SRR12366564	110311241	110046600	15.5477598577164	PI603910C	0.972820591389612
USB-802	SRR12366562	113480193	113198195	16.2586069658808	PI603911B	0.949651504035216
USB-803	SRR12366561	136787800	136465303	19.3600850810417	PI605839A	0.986931505172308
USB-812	SRR12366557	134928346	134603064	18.9876460750005	PI632654	0.586540904471545
USB-819	SRR12366554	131808075	131357747	18.5247648310542	PI656647	0.980041019989592
